# No evidence for increased transmissibility from recurrent mutations in SARS-CoV-2

**DOI:** 10.1101/2020.05.21.108506

**Authors:** Lucy van Dorp, Damien Richard, Cedric CS. Tan, Liam P. Shaw, Mislav Acman, François Balloux

**Affiliations:** UCL Genetics Institute, University College London, London WC1E 6BT, UK; Cirad, UMR PVBMT, F-97410 St Pierre, Réunion, France; Université de la Réunion, UMR PVBMT, F-97490 St Denis, Réunion, France; Nuffield Department of Medicine, John Radcliffe Hospital, University of Oxford, Oxford OX3 9DU, UK

**Keywords:** Betacoronavirus, Homoplasies, Mutation, Phylogenetics, Transmission

## Abstract

The COVID-19 pandemic is caused by the coronavirus SARS-CoV-2, which jumped into the human population in late 2019 from a currently uncharacterised animal reservoir. Due to this extremely recent association with humans, SARS-CoV-2 may not yet be fully adapted to its human host. This has led to speculations that some lineages of SARS-CoV-2 may be evolving towards higher transmissibility. The most plausible candidate mutations under putative natural selection are those which have emerged repeatedly and independently (homoplasies). Here, we formally test whether any of the recurrent mutations that have been observed in SARS-CoV-2 are significantly associated with increased viral transmission. To do so, we develop a phylogenetic index to quantify the relative number of descendants in sister clades with and without a specific allele. We apply this index to a carefully curated set of recurrent mutations identified within a dataset of 46,723 SARS-CoV-2 genomes isolated from patients worldwide. We do not identify a single recurrent mutation in this set convincingly associated with increased viral transmission. Instead, recurrent SARS-CoV-2 mutations currently in circulation appear to be evolutionary neutral. Recurrent mutations also seem primarily induced by the human immune system via host RNA editing, rather than being signatures of adaptation to the novel human host. In conclusion, we find no evidence at this stage for the emergence of significantly more transmissible lineages of SARS-CoV-2 due to recurrent mutations.
