## Supplementary Table S3 for "No evidence for increased transmissibility from recurrent mutations in SARS-CoV-2"

### Sheet: Table_S3
Supplementary Table S3: Quality metrics of the filtered homoplasies detected in each masked GISAID dataset, see Table S5 for masked positions. Note: positions not annotated as high quality either in the masked or in the alternatively masked GISAID dataset do not appear in the table.
	NextStrain masked dataset					de Maio et al masked dataset
Nt Pos	A:C:G:T counts	Min. No Changes On Tree	No of isolates displaying the homoplasy	Proportion of 2nd alt allele count compared to count of 1st alt allele	High quality	A:C:G:T counts	Min. No Changes On Tree	No of isolates displaying the homoplasy	Proportion of 2nd alt allele count compared to count of 1st alt allele	High quality
187	46282:0:346:0	5	346	0	yes	46284:0:346:0	9	346	0	no
222	0:46573:0:57	19	57	0	yes	0:46575:0:57	19	57	0	yes
241	0:10275:0:36237	47	36237	0	yes	0:10276:0:36238	47	36238	0	yes
313	0:45648:0:940	61	940	0	yes	0:45650:0:940	63	940	0	yes
379	254:46437:0:0	5	254	0	yes	254:46439:0:0	9	254	0	yes
490	310:0:0:46396	6	310	0.00322581	yes	310:0:0:46398	6	310	0.00322581	yes
514	0:234:0:46395	6	234	0.0042735	yes	0:234:0:46397	5	234	0.0042735	yes
619	0:46652:0:57	5	57	0	yes	0:46654:0:57	5	57	0	yes
715	0:46660:0:58	2	58	0	yes	0:46662:0:58	2	58	0	yes
823	0:46666:0:49	14	49	0	yes	0:46668:0:49	14	49	0	yes
829	0:46650:0:65	18	65	0	yes	0:46652:0:65	18	65	0	yes
833	0:193:0:46524	4	193	0	yes	0:193:0:46526	3	193	0	yes
884	0:46605:0:110	11	110	0.00909091	yes	0:46607:0:110	11	110	0.00909091	yes
988	0:46664:0:57	3	57	0	yes	0:46666:0:57	3	57	0	yes
1059	0:37412:0:9257	22	9257	0	yes	0:37411:0:9260	26	9260	0	yes
1076	0:46632:0:80	4	80	0	yes	0:46634:0:80	4	80	0	yes
1101	0:46656:0:57	11	57	0	yes	0:46658:0:57	11	57	0	yes
1163	46447:0:0:265	9	265	0.00754717	yes	46449:0:0:265	16	265	0.00754717	yes
1170	0:46644:0:65	12	65	0	yes	0:46646:0:65	11	65	0	yes
1190	0:46664:0:49	14	49	0.0204082	yes	0:46666:0:49	16	49	0.0204082	yes
1191	0:46655:0:54	18	54	0.0185185	yes	0:46657:0:54	23	54	0.0185185	yes
1218	0:46657:0:56	21	56	0	yes	0:46660:0:55	20	55	0	yes
1302	0:46596:0:120	13	120	0.00833333	yes	0:46598:0:120	16	120	0.00833333	yes
1397	316:0:46403:0	7	316	0	yes	316:0:46405:0	7	316	0	yes
1401	129:0:46590:0	5	129	0	yes	129:0:46592:0	5	129	0	yes
1420	0:46570:0:145	13	145	0	yes	0:46572:0:145	13	145	0	yes
1437	0:46634:0:84	12	84	0	yes	0:46636:0:84	13	84	0	yes
1440	547:0:46163:0	5	547	0	yes	547:0:46165:0	4	547	0	yes
1441	0:46589:0:131	10	131	0	yes	0:46591:0:131	10	131	0	yes
1457	0:46615:0:99	18	99	0	yes	0:46617:0:99	16	99	0	yes
1515	46518:0:193:0	2	193	0	yes	46521:0:192:0	3	192	0	yes
1593	0:46657:0:54	19	54	0	yes	0:46659:0:54	19	54	0	yes
1594	0:46466:0:246	11	246	0	yes	0:46468:0:246	11	246	0	yes
1616	0:46584:0:134	4	134	0	yes	0:46586:0:134	4	134	0	yes
1684	0:46631:0:76	14	76	0	yes	0:46633:0:76	14	76	0	yes
1812	0:46583:0:126	10	126	0	yes	0:46585:0:126	10	126	0	yes
1820	101:0:46605:0	30	101	0	yes	101:0:46607:0	28	101	0	yes
1887	0:46635:0:62	5	62	0	yes	0:46637:0:62	6	62	0	yes
1912	0:46569:0:138	30	138	0.0217391	yes	0:46571:0:138	30	138	0.0217391	yes
1917	0:46599:0:114	11	114	0	yes	0:46601:0:114	12	114	0	yes
1968	0:46622:0:87	10	87	0	yes	0:46624:0:87	10	87	0	yes
1980	64:0:46648:0	2	64	0	yes	64:0:46650:0	2	64	0	yes
2113	0:46588:0:123	12	123	0	yes	0:46590:0:123	13	123	0	yes
2161	46618:0:99:0	3	99	0.010101	yes	46620:0:99:0	3	99	0.010101	yes
2164	94:0:46607:0	2	94	0.117021	yes	94:0:46609:0	2	94	0.117021	yes
2244	NA	NA	NA	NA	NA	0:65:0:46653	2	65	0	yes
2416	0:45950:0:759	7	759	0	yes	0:45952:0:759	5	759	0	yes
2480	45656:0:1048:0	2	1048	0	yes	45658:0:1048:0	2	1048	0	yes
2508	0:46653:0:60	10	60	0.0333333	yes	0:46655:0:60	11	60	0.0333333	yes
2558	0:45594:0:1109	5	1109	0	yes	0:45596:0:1109	4	1109	0	yes
2638	0:46611:0:67	5	67	0	yes	0:46613:0:67	4	67	0	yes
2706	0:46617:0:55	10	55	0	yes	0:46619:0:55	10	55	0	yes
2836	0:46544:0:144	12	144	0	yes	0:46546:0:144	14	144	0	yes
2891	499:0:46162:0	3	499	0.00200401	yes	499:0:46164:0	3	499	0.00200401	yes
2940	0:46585:0:124	8	124	0	yes	0:46587:0:124	8	124	0	yes
2942	0:46647:0:65	2	65	0	yes	0:46650:0:64	2	64	0	yes
3037	0:10330:0:36291	48	36291	0	yes	0:10331:0:36292	49	36292	0	yes
3096	0:46626:0:69	22	69	0	yes	0:46628:0:69	21	69	0	yes
3140	0:46640:0:68	8	68	0	yes	0:46642:0:68	8	68	0	yes
3177	0:46367:0:337	19	337	0.00890208	yes	0:46369:0:337	19	337	0.00890208	yes
3373	223:46491:0:0	3	223	0.00896861	yes	223:46493:0:0	5	223	0.00896861	yes
3411	0:46663:0:56	12	56	0	yes	0:46665:0:56	12	56	0	yes
3543	0:46630:0:52	3	52	0	yes	0:46632:0:52	3	52	0	yes
3551	0:46602:0:67	3	67	0.0149254	yes	0:46604:0:67	3	67	0.0149254	yes
3634	0:46598:0:78	7	78	0	yes	0:46599:0:79	6	79	0	yes
3737	0:46520:0:98	10	98	0	yes	0:46522:0:98	9	98	0	yes
3787	0:46597:0:65	10	65	0	yes	0:46599:0:65	10	65	0	yes
3871	0:0:46500:191	9	191	0.0052356	yes	0:0:46502:191	10	191	0.0052356	yes
3885	0:46634:0:47	4	47	0.12766	yes	0:46636:0:47	4	47	0.12766	yes
3892	0:0:46600:86	2	86	0.0348837	yes	0:0:46602:86	3	86	0.0348837	yes
3931	0:167:0:46530	4	167	0	yes	0:167:0:46532	4	167	0	yes
4002	0:46220:0:473	5	473	0	yes	0:46223:0:472	4	472	0	yes
4084	0:46663:0:53	18	53	0	yes	0:46665:0:53	15	53	0	yes
4113	0:46665:0:48	12	48	0	yes	0:46667:0:48	12	48	0	yes
4226	0:46593:0:124	2	124	0.00806452	yes	0:46595:0:124	2	124	0.00806452	yes
4255	0:0:46599:104	7	104	0.115385	yes	0:0:46601:104	9	104	0.115385	yes
4300	0:0:46661:55	18	55	0	yes	0:0:46663:55	17	55	0	yes
4320	0:46661:0:52	6	52	0	yes	0:46663:0:52	7	52	0	yes
4354	98:0:46617:0	8	98	0.0204082	yes	98:0:46619:0	8	98	0.0204082	yes
4390	0:0:46654:67	3	67	0	yes	0:0:46657:66	3	66	0	yes
4402	0:48:0:46672	2	48	0	yes	NA	NA	NA	NA	NA
4510	0:0:46602:73	15	73	0.123288	yes	0:0:46604:73	16	73	0.123288	yes
4540	0:46428:0:256	11	256	0	yes	0:46430:0:256	11	256	0	yes
4582	0:46633:0:49	10	49	0	yes	0:46635:0:49	9	49	0	yes
4668	0:46662:0:52	4	52	0	yes	0:46664:0:52	4	52	0	yes
5062	0:0:46657:48	2	48	0.0625	yes	NA	NA	NA	NA	NA
5183	0:46628:0:50	18	50	0	yes	0:46630:0:50	18	50	0	yes
5184	0:46602:0:64	11	64	0	yes	0:46604:0:64	11	64	0	yes
5310	0:46573:0:50	8	50	0	yes	0:46575:0:50	8	50	0	yes
5512	0:46562:0:78	15	78	0	yes	0:46564:0:78	15	78	0	yes
5572	0:0:46536:109	12	109	0.0366972	yes	0:0:46538:109	10	109	0.0366972	yes
5617	0:0:46656:64	2	64	0.015625	yes	0:0:46658:64	2	64	0.015625	yes
5672	0:46573:0:140	12	140	0.0142857	yes	0:46575:0:140	12	140	0.0142857	yes
5700	199:46514:0:0	6	199	0.0100503	yes	199:46516:0:0	8	199	0.0100503	yes
5730	0:46658:0:58	17	58	0	yes	0:46660:0:58	17	58	0	yes
6026	0:46558:0:153	18	153	0	yes	0:46560:0:153	19	153	0	yes
6027	0:46651:0:57	13	57	0.0701754	yes	0:46653:0:57	11	57	0.0701754	yes
6040	0:46527:0:184	21	184	0	yes	0:46529:0:184	27	184	0	yes
6310	426:46201:0:0	3	426	0.0633803	yes	429:46200:0:0	4	429	0.0629371	yes
6312	807:45866:0:0	7	807	0.0136307	yes	810:45865:0:0	7	810	0.0135802	yes
6380	0:46586:0:83	3	83	0.0120482	yes	0:46588:0:83	3	83	0.0120482	yes
6402	0:46642:0:51	16	51	0	yes	0:46644:0:51	16	51	0	yes
6445	0:46586:0:97	11	97	0	yes	0:46588:0:97	11	97	0	yes
6472	0:46635:0:47	3	47	0.0212766	yes	0:46637:0:47	3	47	0.0212766	yes
6573	0:46473:0:234	16	234	0	yes	0:46475:0:234	15	234	0	yes
6651	0:46649:0:64	10	64	0	yes	0:46651:0:64	10	64	0	yes
6693	46644:0:62:0	5	62	0	yes	46646:0:62:0	5	62	0	yes
6696	0:46580:0:97	9	97	0	yes	0:46582:0:97	9	97	0	yes
6723	0:46634:0:72	10	72	0	yes	0:46636:0:72	10	72	0	yes
6982	0:46578:0:50	5	50	0	yes	0:46580:0:50	5	50	0	yes
6990	0:46524:0:110	13	110	0	yes	0:46526:0:110	11	110	0	yes
7011	0:46500:0:134	11	134	0	yes	0:46502:0:134	11	134	0	yes
7420	0:46570:0:142	20	142	0	yes	0:46572:0:142	18	142	0	yes
7423	0:46654:0:61	6	61	0	yes	0:46656:0:61	6	61	0	yes
7438	0:116:0:46600	5	116	0	yes	0:116:0:46602	5	116	0	yes
7479	46663:0:51:0	4	51	0	yes	46665:0:51:0	4	51	0	yes
7600	0:46654:0:57	20	57	0	yes	0:46656:0:57	17	57	0	yes
7765	0:46534:0:174	16	174	0.0172414	yes	0:46536:0:174	14	174	0.0172414	yes
7798	0:0:46621:89	17	89	0	yes	0:0:46623:89	17	89	0	yes
7815	0:46657:0:55	5	55	0	yes	0:46659:0:55	5	55	0	yes
7834	0:46629:0:86	15	86	0	yes	0:46631:0:86	16	86	0	yes
7851	0:46661:0:55	9	55	0	yes	0:46663:0:55	10	55	0	yes
8090	0:46666:0:51	10	51	0	yes	0:46668:0:51	10	51	0	yes
8371	0:0:46580:111	10	111	0.00900901	yes	0:0:46582:111	10	111	0.00900901	yes
8389	0:46611:0:79	6	79	0	yes	0:46613:0:79	6	79	0	yes
8653	0:0:46545:111	6	111	0.00900901	yes	0:0:46547:111	6	111	0.00900901	yes
8683	0:46585:0:62	10	62	0.016129	yes	0:46587:0:62	10	62	0.016129	yes
8782	0:43019:0:3636	32	3636	0	yes	0:43022:0:3635	26	3635	0	yes
8917	0:46609:0:110	17	110	0	yes	0:46613:0:108	14	108	0	yes
8950	0:46632:0:84	11	84	0	yes	0:46634:0:84	10	84	0	yes
9223	0:46480:0:228	13	228	0	yes	0:46483:0:227	12	227	0	yes
9246	0:46633:0:67	16	67	0	yes	0:46635:0:67	16	67	0	yes
9286	0:46616:0:64	11	64	0	yes	0:46618:0:64	11	64	0	yes
9430	0:46611:0:74	33	74	0.027027	yes	0:46613:0:74	30	74	0.027027	yes
9438	0:46502:0:178	34	178	0	yes	0:46504:0:178	31	178	0	yes
9474	0:46607:0:69	40	69	0	yes	0:46609:0:69	40	69	0	yes
9477	615:0:0:46069	2	615	0	yes	615:0:0:46071	4	615	0	yes
9479	0:0:46643:61	31	61	0	yes	0:0:46646:60	28	60	0	yes
9491	0:46657:0:55	32	55	0	yes	0:46659:0:55	31	55	0	yes
9598	0:46634:0:74	3	74	0	yes	0:46637:0:74	3	74	0	yes
9693	0:46624:0:80	20	80	0	yes	0:46626:0:80	20	80	0	yes
9724	0:46635:0:74	9	74	0	yes	0:46637:0:74	10	74	0	yes
9857	0:46652:0:64	16	64	0	yes	0:46654:0:64	13	64	0	yes
9924	0:46664:0:49	14	49	0.0204082	yes	0:46666:0:49	13	49	0.0204082	yes
9967	0:46662:0:54	12	54	0	yes	0:46664:0:54	12	54	0	yes
10097	1470:0:45205:0	8	1470	0	yes	1469:0:45208:0	8	1469	0	yes
10188	0:46503:0:130	4	130	0	yes	0:46505:0:130	4	130	0	yes
10262	53:0:46622:0	2	53	0	yes	53:0:46624:0	2	53	0	yes
10319	0:46385:0:290	11	290	0	yes	0:46387:0:290	10	290	0	yes
10323	46424:0:236:0	47	236	0	yes	46426:0:236:0	46	236	0	yes
10369	0:46495:0:192	28	192	0	yes	0:46497:0:192	29	192	0	yes
10376	0:46625:0:63	14	63	0	yes	0:46627:0:63	13	63	0	yes
10507	0:46562:0:150	11	150	0	yes	0:46564:0:150	11	150	0	yes
10582	0:46620:0:95	20	95	0	yes	0:46622:0:95	19	95	0	yes
10626	0:46647:0:64	25	64	0	yes	0:46649:0:64	24	64	0	yes
10712	0:46667:0:53	2	53	0	yes	0:46669:0:53	2	53	0	yes
10798	583:46012:0:0	2	583	0.0051458	yes	583:46014:0:0	2	583	0.0051458	yes
10851	0:46553:0:85	11	85	0	yes	0:46555:0:85	10	85	0	yes
10948	46595:0:103:0	3	103	0	yes	46597:0:103:0	3	103	0	yes
11001	0:46623:0:89	7	89	0	yes	0:46625:0:89	7	89	0	yes
11074	0:46446:0:133	58	133	0	yes	NA	NA	NA	NA	NA
11083	0:0:41821:4659	253	4659	0.00171711	yes	NA	NA	NA	NA	NA
11109	0:46459:0:255	16	255	0	yes	0:46461:0:255	16	255	0	yes
11195	0:46595:0:120	10	120	0	yes	0:46597:0:120	10	120	0	yes
11221	0:0:46630:86	3	86	0.0116279	yes	0:0:46632:86	3	86	0.0116279	yes
11320	0:61:0:46659	4	61	0	yes	0:61:0:46661	2	61	0	yes
11379	0:46659:0:52	6	52	0	yes	0:46661:0:52	8	52	0	yes
11417	0:0:46605:98	30	98	0.0204082	yes	0:0:46607:98	28	98	0.0204082	yes
11575	0:46645:0:58	14	58	0.0172414	yes	0:46647:0:58	14	58	0.0172414	yes
11596	0:0:46657:57	9	57	0	yes	0:0:46659:57	9	57	0	yes
11638	0:66:0:46653	2	66	0	yes	0:66:0:46655	2	66	0	yes
11752	0:46645:0:70	5	70	0.0142857	yes	0:46647:0:70	5	70	0.0142857	yes
11801	176:0:46543:0	10	176	0	yes	176:0:46545:0	10	176	0	yes
11916	0:46098:0:616	20	616	0	yes	0:46100:0:616	19	616	0	yes
12199	46605:0:116:0	4	116	0	yes	46607:0:116:0	4	116	0	yes
12400	0:46665:0:49	14	49	0	yes	0:46667:0:49	17	49	0	yes
12550	74:0:46646:0	2	74	0	yes	74:0:46648:0	2	74	0	yes
12710	0:46537:0:181	5	181	0.00552486	yes	0:46539:0:181	5	181	0.00552486	yes
12781	0:46663:0:57	14	57	0	yes	0:46665:0:57	14	57	0	yes
12880	0:46620:0:98	17	98	0.0102041	yes	0:46622:0:98	21	98	0.0102041	yes
12915	0:46627:0:90	7	90	0	yes	0:46629:0:90	7	90	0	yes
13216	0:0:92:46614	2	92	0.152174	yes	0:0:92:46616	2	92	0.152174	yes
13458	0:46582:0:98	19	98	0	yes	0:46585:0:97	18	97	0	yes
13536	0:46159:0:507	17	507	0	yes	0:46162:0:506	16	506	0	yes
13665	0:46576:0:136	11	136	0.0294118	yes	0:46578:0:136	12	136	0.0294118	yes
13730	0:45770:0:910	18	910	0	yes	0:45769:0:913	16	913	0	yes
13862	0:46041:0:668	6	668	0	yes	0:46042:0:669	6	669	0	yes
13953	46668:0:51:0	3	51	0	yes	46670:0:51:0	3	51	0	yes
14184	0:46647:0:67	9	67	0.0298507	yes	0:46649:0:67	9	67	0.0298507	yes
14408	0:10356:0:36255	48	36255	2.75824e-05	yes	0:10358:0:36256	46	36256	2.75816e-05	yes
14724	0:46625:0:82	21	82	0	yes	0:46627:0:82	19	82	0	yes
14741	0:46579:0:131	4	131	0	yes	0:46581:0:131	4	131	0	yes
14768	0:46595:0:114	9	114	0.00877193	yes	0:46597:0:114	9	114	0.00877193	yes
14786	0:46460:0:258	14	258	0	yes	0:46462:0:258	14	258	0	yes
14805	0:43362:0:3322	17	3322	0	yes	0:43365:0:3321	14	3321	0	yes
14877	0:46631:0:87	10	87	0	yes	0:46633:0:87	10	87	0	yes
14925	0:46624:0:57	18	57	0	yes	0:46626:0:57	19	57	0	yes
14937	0:46651:0:49	11	49	0.0204082	yes	0:46653:0:49	10	49	0.0204082	yes
15277	0:46659:0:53	10	53	0	yes	0:46661:0:53	10	53	0	yes
15324	0:45698:0:1003	31	1003	0	yes	0:45699:0:1004	30	1004	0	yes
15354	0:83:0:46630	2	83	0.0120482	yes	NA	NA	NA	NA	NA
15380	0:0:46633:66	14	66	0	yes	0:0:46634:67	14	67	0	yes
15438	0:0:46623:93	7	93	0	yes	0:0:46625:93	7	93	0	yes
15540	0:46599:0:115	14	115	0	yes	0:46601:0:115	14	115	0	yes
15720	0:46632:0:83	23	83	0	yes	0:46634:0:83	22	83	0	yes
15760	49:0:46664:0	5	49	0.102041	yes	49:0:46666:0	4	49	0.102041	yes
15933	0:45967:0:749	3	749	0	yes	0:45969:0:749	3	749	0	yes
15960	0:46668:0:49	16	49	0	yes	0:46670:0:49	15	49	0	yes
15972	46661:0:56:0	2	56	0	yes	46663:0:56:0	2	56	0	yes
16260	0:46529:0:183	15	183	0	yes	0:46531:0:183	16	183	0	yes
16289	0:46296:0:418	20	418	0	yes	0:46298:0:418	20	418	0	yes
16293	0:46612:0:107	11	107	0	yes	0:46614:0:107	10	107	0	yes
16376	0:46556:0:163	13	163	0	yes	0:46558:0:163	13	163	0	yes
16381	97:0:46624:0	2	97	0	yes	97:0:46626:0	2	97	0	yes
16616	0:46642:0:72	14	72	0	yes	0:46644:0:72	14	72	0	yes
16626	0:46653:0:62	5	62	0	yes	0:46655:0:62	7	62	0	yes
16647	0:0:46647:63	9	63	0.015873	yes	0:0:46649:63	9	63	0.015873	yes
16762	0:46632:0:82	6	82	0	yes	0:46634:0:82	9	82	0	yes
16813	163:0:46555:0	3	163	0.0184049	yes	163:0:46557:0	4	163	0.0184049	yes
16852	0:0:46648:63	17	63	0	yes	0:0:46650:63	17	63	0	yes
16887	0:46534:0:172	60	172	0	yes	NA	NA	NA	NA	NA
16912	0:0:46612:102	8	102	0	yes	0:0:46614:102	12	102	0	yes
16968	0:0:46034:670	8	670	0.0179104	yes	0:0:46036:670	9	670	0.0179104	yes
17010	0:46596:0:95	15	95	0.189474	yes	0:46598:0:95	14	95	0.189474	yes
17014	0:0:46645:68	11	68	0	yes	0:0:46647:68	13	68	0	yes
17104	0:46612:0:103	14	103	0	yes	0:46614:0:103	14	103	0	yes
17126	0:92:0:46623	4	92	0	yes	0:92:0:46625	3	92	0	yes
17247	0:949:0:45758	8	949	0.00316122	yes	0:948:0:45761	6	948	0.00316456	yes
17410	0:46568:0:141	20	141	0.0496454	yes	0:46570:0:141	20	141	0.0496454	yes
17470	0:46648:0:68	6	68	0	yes	0:46650:0:68	6	68	0	yes
17690	0:46532:0:141	8	141	0	yes	0:46534:0:141	8	141	0	yes
17747	0:44797:0:1849	22	1849	0	yes	0:44799:0:1849	24	1849	0	yes
17858	44840:0:1875:0	5	1875	0	yes	44842:0:1875:0	7	1875	0	yes
18060	0:44798:0:1905	16	1905	0.0015748	yes	0:44800:0:1905	15	1905	0.0015748	yes
18086	0:46642:0:64	10	64	0.0625	yes	0:46644:0:64	10	64	0.0625	yes
18555	0:46594:0:123	20	123	0	yes	0:46596:0:123	20	123	0	yes
18568	0:46641:0:76	17	76	0	yes	0:46643:0:76	18	76	0	yes
18736	0:296:0:46416	3	296	0	yes	0:296:0:46418	3	296	0	yes
18744	0:46634:0:80	17	80	0	yes	0:46636:0:80	17	80	0	yes
18747	0:46640:0:74	8	74	0	yes	0:46642:0:74	8	74	0	yes
18788	0:46595:0:120	14	120	0	yes	0:46597:0:120	13	120	0	yes
18877	0:45151:0:1533	29	1533	0	yes	0:45153:0:1533	28	1533	0	yes
18898	0:0:46666:54	5	54	0	yes	0:0:46668:54	4	54	0	yes
18998	0:46315:0:378	2	378	0	yes	0:46317:0:378	4	378	0	yes
19170	0:46326:0:326	17	326	0.150307	yes	0:46328:0:326	17	326	0.150307	yes
19374	0:42893:0:48	13	48	0	yes	0:42895:0:48	13	48	0	yes
19488	0:43280:0:98	22	98	0	yes	0:43283:0:98	22	98	0	yes
19509	246:0:43029:0	4	246	0	yes	246:0:43033:0	4	246	0	yes
19524	0:42600:0:620	31	620	0	yes	0:42600:0:623	29	623	0	yes
19677	0:0:46552:133	5	133	0.0075188	yes	0:0:46554:133	4	133	0.0075188	yes
19684	0:0:46573:117	12	117	0	yes	0:0:46575:117	12	117	0	yes
19718	0:46620:0:78	7	78	0	yes	0:46622:0:78	7	78	0	yes
19839	0:1621:0:45085	15	1621	0	yes	0:1621:0:45087	14	1621	0	yes
19999	0:0:46609:57	11	57	0.0175439	yes	0:0:46611:57	11	57	0.0175439	yes
20134	0:0:46586:104	13	104	0.00961538	yes	0:0:46589:103	14	103	0.00970874	yes
20148	0:46602:0:72	13	72	0	yes	0:46604:0:72	13	72	0	yes
20233	0:46613:0:58	12	58	0	yes	0:46615:0:58	11	58	0	yes
20268	43793:0:2856:0	33	2856	0	yes	43795:0:2856:0	28	2856	0	yes
20270	0:46543:0:124	5	124	0	yes	0:46545:0:124	7	124	0	yes
20578	0:0:46483:182	6	182	0	yes	0:0:46485:182	6	182	0	yes
20580	0:0:46612:49	8	49	0.0204082	yes	0:0:46614:49	8	49	0.0204082	yes
20755	46555:116:0:0	10	116	0.0172414	yes	46557:116:0:0	13	116	0.0172414	yes
21058	0:46621:0:63	10	63	0.015873	yes	0:46623:0:63	10	63	0.015873	yes
21137	46577:0:125:0	42	125	0	yes	46579:0:125:0	43	125	0	yes
21242	0:46475:0:75	3	75	0	yes	0:46477:0:75	3	75	0	yes
21575	0:46313:0:355	112	355	0.0028169	yes	NA	NA	NA	NA	NA
21614	0:46604:0:89	16	89	0.011236	yes	0:46606:0:89	14	89	0.011236	yes
21624	0:0:46478:215	11	215	0.0139535	yes	0:0:46480:215	10	215	0.0139535	yes
21648	0:46618:0:73	16	73	0	yes	0:46620:0:73	16	73	0	yes
21707	0:46614:0:89	25	89	0	yes	0:46616:0:89	23	89	0	yes
21724	0:0:46508:180	23	180	0.0222222	yes	0:0:46510:180	20	180	0.0222222	yes
21772	0:46653:0:47	16	47	0	yes	0:46655:0:47	14	47	0	yes
22225	0:0:46627:67	13	67	0.0298507	yes	0:0:46629:67	13	67	0.0298507	yes
22444	0:44775:0:237	17	237	0	yes	0:44777:0:237	16	237	0	yes
22468	0:0:44972:106	17	106	0	yes	0:0:44974:106	17	106	0	yes
22591	0:46663:0:55	5	55	0	yes	0:46665:0:55	5	55	0	yes
22879	261:46364:0:0	3	261	0.00766284	yes	261:46366:0:0	6	261	0.00766284	yes
22992	111:0:46492:0	3	111	0.036036	yes	111:0:46494:0	3	111	0.036036	yes
23185	0:46555:0:162	8	162	0	yes	0:46557:0:162	8	162	0	yes
23311	0:0:46636:81	19	81	0.0123457	yes	0:0:46638:81	19	81	0.0123457	yes
23403	10276:0:36346:0	22	36346	0	yes	10277:0:36347:0	23	36347	0	yes
23426	0:0:46652:54	18	54	0.0925926	yes	0:0:46654:54	17	54	0.0925926	yes
23575	0:46665:0:54	5	54	0	yes	0:46667:0:54	6	54	0	yes
23586	46644:0:75:0	8	75	0	yes	46646:0:75:0	8	75	0	yes
23604	0:46655:0:54	5	54	0.185185	yes	0:46657:0:54	5	54	0.185185	yes
23707	0:46591:0:124	9	124	0	yes	0:46593:0:124	8	124	0	yes
23731	0:45202:0:1502	5	1502	0	yes	0:45205:0:1501	4	1501	0	yes
23868	0:0:46653:56	17	56	0.0714286	yes	0:0:46655:56	17	56	0.0714286	yes
23929	0:45911:0:776	15	776	0	yes	0:45910:0:779	13	779	0	yes
24034	0:46327:0:383	16	383	0	yes	0:46329:0:383	16	383	0	yes
24047	61:0:46657:0	2	61	0	yes	60:0:46660:0	2	60	0	yes
24077	0:0:46593:124	3	124	0.00806452	yes	0:0:46595:124	3	124	0.00806452	yes
24197	0:0:46561:129	11	129	0.108527	yes	0:0:46563:129	11	129	0.108527	yes
24368	0:0:46185:511	40	511	0.0293542	yes	0:0:46187:511	38	511	0.0293542	yes
24694	46498:0:0:222	5	222	0.0045045	yes	46500:0:0:222	4	222	0.0045045	yes
24781	0:0:46617:102	5	102	0.0196078	yes	0:0:46619:102	6	102	0.0196078	yes
24794	0:0:46653:66	11	66	0.0151515	yes	0:0:46655:66	11	66	0.0151515	yes
24862	46460:0:261:0	5	261	0	yes	46462:0:261:0	9	261	0	yes
24904	0:46654:0:64	14	64	0	yes	0:46656:0:64	14	64	0	yes
24923	0:53:0:46664	3	53	0	yes	0:53:0:46666	3	53	0	yes
24933	0:0:46645:51	28	51	0	yes	NA	NA	NA	NA	NA
24982	0:127:0:44413	5	127	0	yes	0:127:0:44415	5	127	0	yes
25088	0:0:46658:54	10	54	0	yes	0:0:46660:54	8	54	0	yes
25350	0:46368:0:322	15	322	0	yes	0:46370:0:322	18	322	0	yes
25429	0:0:45764:929	17	929	0.00215285	yes	0:0:45766:929	17	929	0.00215285	yes
25433	0:46556:0:149	14	149	0	yes	0:46558:0:149	12	149	0	yes
25451	0:53:0:46662	3	53	0	yes	0:53:0:46664	3	53	0	yes
25459	0:0:46667:48	12	48	0	yes	0:0:46669:48	12	48	0	yes
25494	0:0:46633:80	19	80	0.0125	yes	0:0:46635:80	19	80	0.0125	yes
25528	0:46506:0:210	5	210	0	yes	0:46508:0:210	6	210	0	yes
25552	0:0:46497:211	11	211	0.0331754	yes	0:0:46499:211	11	211	0.0331754	yes
25563	0:0:34760:11861	39	11861	0.00126465	yes	0:0:34759:11864	35	11864	0.00126433	yes
25572	0:46620:0:95	8	95	0.0105263	yes	0:46622:0:95	8	95	0.0105263	yes
25669	0:46552:0:67	7	67	0	yes	0:46554:0:67	7	67	0	yes
25688	0:46404:0:230	11	230	0.0521739	yes	0:46406:0:230	13	230	0.0521739	yes
25710	0:46582:0:64	17	64	0	yes	0:46584:0:64	14	64	0	yes
25714	0:46500:0:142	12	142	0.00704225	yes	0:46502:0:142	12	142	0.00704225	yes
25728	0:46573:0:70	11	70	0	yes	0:46575:0:70	11	70	0	yes
25783	0:63:0:46599	3	63	0	yes	0:63:0:46601	3	63	0	yes
25904	0:46568:0:65	27	65	0	yes	0:46570:0:65	28	65	0	yes
25916	0:46550:0:109	23	109	0	yes	0:46552:0:109	22	109	0	yes
25979	0:0:46066:611	3	611	0	yes	0:0:46068:611	3	611	0	yes
26029	82:46577:0:0	7	82	0	yes	82:46579:0:0	7	82	0	yes
26088	0:46444:0:221	5	221	0	yes	0:46446:0:221	5	221	0	yes
26144	0:0:43774:2854	9	2854	0.00175193	yes	0:0:43777:2853	14	2853	0.00175254	yes
26183	46581:0:81:0	2	81	0	yes	46583:0:81:0	2	81	0	yes
26233	0:0:46586:134	2	134	0	yes	0:0:46588:134	2	134	0	yes
26256	0:46638:0:80	10	80	0.0125	yes	0:46640:0:80	10	80	0.0125	yes
26447	0:46579:0:105	16	105	0.12381	yes	0:46581:0:105	16	105	0.12381	yes
26450	0:0:46640:58	6	58	0.155172	yes	0:0:46642:58	6	58	0.155172	yes
26461	0:46645:0:57	17	57	0.0175439	yes	0:46647:0:57	16	57	0.0175439	yes
26527	0:46654:0:51	18	51	0	yes	0:46656:0:51	18	51	0	yes
26530	46285:0:386:0	14	386	0.00259067	yes	46288:0:385:0	16	385	0.0025974	yes
26681	0:46530:0:181	39	181	0	yes	0:46532:0:181	37	181	0	yes
26729	0:313:0:46404	6	313	0	yes	0:313:0:46406	5	313	0	yes
26735	0:46104:0:591	32	591	0	yes	0:46106:0:591	35	591	0	yes
26750	0:46670:0:47	6	47	0	yes	0:46672:0:47	6	47	0	yes
26936	0:46660:0:50	11	50	0	yes	0:46662:0:50	11	50	0	yes
27046	0:46041:0:664	23	664	0	yes	0:46043:0:664	29	664	0	yes
27059	0:46663:0:48	11	48	0	yes	0:46665:0:48	12	48	0	yes
27281	0:0:46651:56	5	56	0	yes	0:0:46653:56	8	56	0	yes
27299	0:139:0:46575	6	139	0	yes	0:139:0:46577	5	139	0	yes
27384	0:173:0:46534	38	173	0	yes	0:172:0:46537	40	172	0	yes
27630	0:46353:0:61	15	61	0	yes	0:46356:0:61	15	61	0	yes
27635	0:46283:0:124	5	124	0	yes	0:46286:0:124	4	124	0	yes
27654	0:46396:0:81	7	81	0.0123457	yes	0:46399:0:81	7	81	0.0123457	yes
27669	46374:0:110:0	2	110	0.00909091	yes	46376:0:110:0	3	110	0.00909091	yes
27679	0:46422:0:66	9	66	0	yes	0:46424:0:66	9	66	0	yes
27703	0:0:46411:47	15	47	0	yes	0:0:46413:47	15	47	0	yes
27877	0:0:46627:80	12	80	0.0125	yes	0:0:46629:80	11	80	0.0125	yes
27964	0:45404:0:1301	37	1301	0	yes	0:45406:0:1301	37	1301	0	yes
27987	0:0:46653:54	8	54	0.0185185	yes	0:0:46655:54	8	54	0.0185185	yes
28086	0:0:46563:110	17	110	0.00909091	yes	0:0:46565:110	17	110	0.00909091	yes
28093	0:46594:0:71	23	71	0	yes	0:46596:0:71	20	71	0	yes
28144	0:3680:0:42990	16	3680	0	yes	0:3679:0:42993	15	3679	0	yes
28253	0:46534:0:97	51	97	0.113402	yes	NA	NA	NA	NA	NA
28256	0:46615:0:99	8	99	0.020202	yes	0:46617:0:99	8	99	0.020202	yes
28311	0:45752:0:927	15	927	0.00431499	yes	0:45751:0:930	16	930	0.00430108	yes
28514	0:0:46667:47	4	47	0.0425532	yes	0:0:46669:47	4	47	0.0425532	yes
28531	0:46617:0:99	8	99	0	yes	0:46619:0:99	8	99	0	yes
28580	0:0:46024:677	6	677	0.0132939	yes	0:0:46026:677	6	677	0.0132939	yes
28655	0:0:46655:52	12	52	0.0384615	yes	0:0:46657:52	12	52	0.0384615	yes
28657	0:46058:0:649	23	649	0.00154083	yes	0:46060:0:649	22	649	0.00154083	yes
28688	0:295:0:46411	9	295	0.00338983	yes	0:295:0:46413	9	295	0.00338983	yes
28708	0:46660:0:54	17	54	0.0740741	yes	0:46662:0:54	17	54	0.0740741	yes
28812	0:0:46640:59	19	59	0.0338983	yes	0:0:46642:59	18	59	0.0338983	yes
28821	141:46566:0:0	2	141	0	yes	NA	NA	NA	NA	NA
28836	0:46040:0:669	5	669	0	yes	0:46040:0:671	5	671	0	yes
28842	0:0:46583:125	5	125	0	yes	0:0:46585:125	4	125	0	yes
28851	0:0:46478:211	25	211	0.0473934	yes	0:0:46480:211	26	211	0.0473934	yes
28854	0:45359:0:1327	37	1327	0	yes	0:45361:0:1327	41	1327	0	yes
28863	0:46085:0:624	11	624	0	yes	0:46087:0:624	10	624	0	yes
28878	252:0:46410:0	8	252	0.150794	yes	252:0:46412:0	6	252	0.150794	yes
28881	14123:0:32492:0	24	14123	0.00141613	yes	14119:0:32498:0	22	14119	0.00141653	yes
28882	14102:0:32517:0	8	14102	0.00134733	yes	14098:0:32523:0	7	14098	0.00134771	yes
28883	0:14101:32533:0	7	14101	0.000354585	yes	0:14097:32539:0	6	14097	0.000354685	yes
28887	0:46586:0:118	35	118	0	yes	0:46588:0:118	36	118	0	yes
28890	0:46660:0:50	2	50	0	yes	0:46662:0:50	2	50	0	yes
28896	0:46591:113:0	2	113	0.0265487	yes	0:46593:113:0	2	113	0.0265487	yes
28977	0:46548:0:162	5	162	0	yes	0:46550:0:162	5	162	0	yes
29095	0:46570:0:124	30	124	0	yes	0:46572:0:124	29	124	0	yes
29144	0:46594:0:95	15	95	0	yes	0:46596:0:95	15	95	0	yes
29148	0:150:0:46537	2	150	0	yes	0:150:0:46539	2	150	0	yes
29188	46623:0:0:51	4	51	0	yes	46625:0:0:51	4	51	0	yes
29200	0:46600:0:79	20	79	0	yes	0:46602:0:79	22	79	0	yes
29353	0:46611:0:105	14	105	0	yes	0:46613:0:105	14	105	0	yes
29402	0:0:46592:48	14	48	0.0208333	yes	0:0:46594:48	14	48	0.0208333	yes
29422	0:0:46556:80	15	80	0.05	yes	0:0:46558:80	16	80	0.05	yes
29451	0:46581:0:67	9	67	0.0149254	yes	0:46583:0:67	9	67	0.0149254	yes
29474	0:0:46552:89	17	89	0	yes	0:0:46554:89	17	89	0	yes
29540	382:0:46305:0	3	382	0.065445	yes	382:0:46307:0	2	382	0.065445	yes
29553	587:0:46123:0	23	587	0.00511073	yes	NA	NA	NA	NA	NA
29555	0:46625:0:84	19	84	0	yes	0:46627:0:84	17	84	0	yes
29585	0:46640:0:64	14	64	0	yes	0:46642:0:64	13	64	0	yes
29614	0:46597:0:111	35	111	0	yes	0:46598:0:112	36	112	0	yes
29640	0:46627:0:72	14	72	0	yes	0:46629:0:72	14	72	0	yes
29668	0:46567:0:65	4	65	0	yes	0:46569:0:65	4	65	0	yes
29683	46531:0:0:91	2	91	0.032967	yes	NA	NA	NA	NA	NA
29700	46201:0:327:0	20	327	0.0030581	yes	46205:0:327:0	21	327	0.0030581	yes
29705	0:0:46370:116	9	116	0	yes	0:0:46374:116	9	116	0	yes
29708	0:46412:0:79	12	79	0	yes	0:46416:0:79	12	79	0	yes
29711	0:0:46289:183	16	183	0.00546448	yes	0:0:46293:183	19	183	0.00546448	yes
29734	0:504:45903:0	13	504	0.0257937	yes	0:504:45907:0	11	504	0.0257937	yes
29736	0:0:46373:47	22	47	0.106383	yes	0:0:46377:47	21	47	0.106383	yes
29750	0:46262:0:72	25	72	0.0555556	yes	0:46265:0:72	27	72	0.0555556	yes
29762	0:46234:0:48	11	48	0.0833333	yes	0:46235:0:48	11	48	0.0833333	yes
29773	0:0:45714:53	5	53	0.0754717	yes	0:0:45718:53	5	53	0.0188679	yes
29774	0:45698:0:54	31	54	0.0925926	yes	0:45701:0:54	31	54	0.0555556	yes
29777	0:0:45616:101	5	101	0.029703	yes	0:0:45619:101	5	101	0.019802	yes
29784	0:44447:0:851	19	851	0	yes	0:44449:0:851	18	851	0	yes
29827	43720:0:0:84	20	84	0.0357143	yes	NA	NA	NA	NA	NA
29830	0:0:42328:78	22	78	0.0512821	yes	NA	NA	NA	NA	NA
