## Supplementary Table S4 for "No evidence for increased transmissibility from recurrent mutations in SARS-CoV-2"

### Sheet: de Maio masking RoHO stats
Supplementary Table S4: Metrics associated with Ratio of Homoplasic Offspring (RoHO) scores for 185 homoplasies. The 185 homoplasies were selected from the 398 homoplasies detected in the de Maio et al masked dataset based on phylogenetics parameters (see Methods).
Position	Mean log10(RoHO)	Median log10(RoHO)	Standard deviation log10(RoHO)	Paired t-test p-value	Mean of the differences	Sign test p-value	Wilcoxon test p-value	No. Replicates	Mean No of homoplasic tips	Mean No of non-homoplasic tips	No of originating countries
222	0.187303	0	0.384596	0.319703	5	1	0.422678	5	8.4	3.4	6
241	-0.0756277	0	1.48569	0.628309	-95.5455	1	1	11	107.727	203.273	90
313	-0.166306	-0.110924	0.514025	0.198682	-4	0.289062	0.182355	10	5.2	9.2	39
619	0.44302	0.477121	0.602784	0.247355	14	1	0.5	3	18.3333	4.33333	4
823	-0.0752575	-0.150515	0.484688	0.889319	-0.5	1	1	4	4.5	5	8
829	0.346736	0.19897	0.43873	0.345628	9.5	0.25	0.181449	4	12.25	2.75	10
1059	-0.442952	-0.525576	0.62845	0.211778	-21.3333	0.6875	0.247561	6	8.16667	29.5	64
1101	-0.668965	-0.884196	1.11583	0.394158	-73.75	0.625	0.625	4	11.75	85.5	7
1163	0.52159	0.150515	1.06488	0.39103	60.5	0.625	0.580712	4	63.25	2.75	2
1190	-0.40896	-0.340798	0.165406	0.11821	-7.75	0.125	0.125	4	6	13.75	8
1191	-0.359397	-0.127636	1.02716	0.362809	-193.5	0.6875	0.528233	6	5.83333	199.333	10
1218	-0.702686	-0.676694	0.23962	0.27235	-27.6667	0.25	0.25	3	4.66667	32.3333	12
1302	-0.187531	-0.0880456	0.328275	0.401956	-1.75	1	0.586214	4	3	4.75	9
1437	-0.257701	-0.313555	0.334636	0.300019	-21.75	0.625	0.269294	4	12.5	34.25	7
1441	-0.161928	-0.373581	0.600883	0.55602	12.8	0.625	0.855132	5	25.2	12.4	3
1457	0.221668	0.367977	0.542246	0.299248	5.2	0.625	0.36131	5	9.2	4	9
1593	-0.860194	-0.282136	1.37027	0.388078	-377.75	0.5	0.371093	4	2.25	380	9
1684	0.0546189	0	1.16207	0.839872	3.66667	1	1	3	13	9.33333	10
1820	-0.215981	-0.16111	0.630314	0.353608	-68.375	0.726562	0.779171	8	9	77.375	13
1912	-0.441542	-0.422549	0.610516	0.178887	-43.5	0.453125	0.0754036	8	6.5	50	15
2508	-0.240553	-0.261439	0.476339	0.279972	-3.5	1	0.422678	4	2.75	6.25	5
2836	0.166969	0.212984	0.693721	0.41386	20.5	1	0.789268	4	27	6.5	4
3037	-0.182315	-0.134699	1.28539	0.464525	-87	0.6875	0.833935	7	25	112	90
3177	0.533537	0	1.08021	0.424617	97.6667	1	1	3	101	3.33333	12
3634	0.418424	0.176091	0.419733	0.404471	21.6667	0.25	0.173568	3	26	4.33333	6
3737	0.518768	0.30103	0.825551	0.415488	26.3333	1	0.5	3	29	2.66667	4
3787	0.11928	0.0880456	0.278538	0.399441	2	1	0.586214	4	4.75	2.75	8
3871	0.518582	0.150515	0.974002	0.387917	44.25	1	0.422678	4	46.5	2.25	4
4084	-0.429288	-0.387573	0.632229	0.160738	-20	0.625	0.25	4	10.5	30.5	7
4113	0.273181	0.176091	0.332532	0.3311	6.66667	0.5	0.371093	3	11	4.33333	9
4300	-0.25	-2.77556e-17	0.888922	0.476002	-19.75	1	1	4	8.25	28	9
4510	-0.594563	-0.30103	0.698975	0.253077	-115.429	0.0625	0.0590582	7	8.85714	124.286	7
5183	0.0207499	0.124939	0.528273	1	0	1	1	5	7.4	7.4	5
5512	-0.0366517	-0.0981473	1.01999	0.894611	-2	1	1	4	15.5	17.5	8
6026	0.146479	0	0.896002	0.426115	16	1	1	5	21.6	5.6	12
6027	-0.857601	-0.926074	0.158205	0.297731	-70.3333	0.25	0.25	3	10	80.3333	7
6040	-0.0691295	-0.136501	0.586975	0.907872	1.5	0.625	0.853923	4	13.25	11.75	11
6402	-0.154093	-0.176091	0.581899	0.828194	-1.2	1	0.8125	5	7.2	8.4	9
6573	0.243793	0.176091	0.752722	0.442538	32.6	1	0.8125	5	43.8	11.2	15
6696	0.433098	0.477121	0.749488	0.260425	18.5	1	0.625	4	22.25	3.75	7
6723	0.184762	0.176091	0.189247	0.400035	8.66667	0.5	0.371093	3	16	7.33333	6
7011	0.359973	0.102196	0.653137	0.273476	15.6667	1	0.5	3	34.3333	18.6667	14
7420	0.0859979	0.676694	1.08888	0.892251	3	1	0.8125	5	23.4	20.4	11
7600	0.150515	0	0.30103	0.391002	1.5	1	1	4	6.75	5.25	9
7765	-0.396577	-0.539591	1.24112	0.533633	-26.1667	0.21875	0.3125	6	27.6667	53.8333	16
7834	0.051747	0.176091	1.19854	0.731392	10	1	0.75	3	24	14	9
8653	0.153477	-0.176091	0.816902	0.503308	25.6667	1	1	3	36	10.3333	20
8782	0.933204	0.812913	1.24244	0.272066	314.429	0.453125	0.109375	7	318.143	3.71429	56
9223	0.0908573	0.0819284	0.979044	0.502263	34.25	1	0.875	4	54.75	20.5	23
9246	0.298281	0.389076	0.596886	0.425032	6.75	1	0.422678	4	12.75	6	11
9286	0.259384	0.176091	0.482543	0.424088	6.66667	1	0.586214	3	9.66667	3	8
9430	0.00353155	0.0395906	0.521451	0.83273	-0.5	1	1	6	4	4.5	12
9438	0.0872878	0.124939	0.353166	0.272102	3.42857	0.6875	0.344118	7	8.57143	5.14286	10
9474	-0.309023	0	0.491548	0.310237	-11.5714	0.625	0.201243	7	4.14286	15.7143	14
9479	-0.0833987	-0.176091	0.4289	0.683288	1.14286	0.453125	0.865054	7	5.42857	4.28571	16
9491	-0.469425	-0.367977	0.608611	0.226111	-16	0.25	0.181449	5	3.6	19.6	15
9724	-0.529483	-0.69409	1.51375	0.432989	-110	0.625	0.625	4	17	127	4
9857	0.404839	0.389076	0.760946	0.342872	10	1	0.422678	4	13.5	3.5	7
9967	-0.483629	-0.39794	0.492347	0.186386	-15.4	0.375	0.136217	5	4.8	20.2	8
10323	-0.024522	0.205087	0.787077	0.403812	-18.7	0.753906	0.836354	10	8.4	27.1	20
10369	0.0161145	0	0.922126	0.928242	1	1	1	4	9	8	11
10376	-0.0101072	0.073064	0.624183	0.725181	4	1	0.789268	4	13.25	9.25	9
10582	-0.0934714	-0.0624694	0.395721	0.490754	7.5	1	1	4	20	12.5	17
10626	-0.211729	0	0.568216	0.26696	-7.25	1	0.528233	8	4.625	11.875	11
11109	-0.555233	-0.977724	1.01434	0.326676	-16	1	0.5	3	4	20	17
11195	0.336067	0.471004	0.9169	0.432278	22.5	0.625	0.625	4	28.75	6.25	10
11379	-0.304015	-0.544068	0.527695	0.397139	-4.33333	1	0.5	3	3.66667	8	4
11417	-0.334264	-0.326606	1.02103	0.403577	-37.8333	0.375	0.418492	6	7.66667	45.5	15
11916	-0.413637	-0.176091	0.500247	0.16536	-9	0.25	0.173568	5	2.4	11.4	17
12400	-0.758786	-0.645095	0.646472	0.289733	-95.6	0.0625	0.0625	5	6.8	102.4	12
12781	-0.0352471	-0.112655	0.865063	0.936329	-0.75	1	1	4	11	11.75	11
12880	0.39203	0.30103	0.444572	0.341573	5	0.5	0.371093	3	7	2	10
13458	-0.0742614	-0.110924	0.894363	0.948946	1.75	1	1	4	20.75	19	9
13536	-0.138392	-0.34823	0.380679	0.420652	-191.667	1	0.5	3	157.667	349.333	33
13665	0.119674	-0.176091	0.999891	0.469981	34.6667	1	1	3	41.3333	6.66667	7
14184	0.0356669	0.0228787	0.32869	0.412156	7.25	1	0.712702	4	14.75	7.5	12
14408	0.184008	0.182574	0.965256	0.505159	-46.75	0.0390625	0.123205	12	21.1667	67.9167	90
14724	0.209358	0.0488932	0.454668	0.393296	3.5	1	0.749805	6	11.6667	8.16667	10
14786	0.850698	0.753328	0.982191	0.263753	67.6667	1	0.5	3	76.3333	8.66667	18
14805	1.23116	1.20828	1.60858	0.304832	602.75	1	0.625	4	820	217.25	51
14925	-0.277715	0	0.931837	0.409665	-67.8	1	0.789268	5	8.8	76.6	8
14937	0.200408	0.334503	0.522589	0.377201	4.25	0.625	0.625	4	8.5	4.25	7
15277	0.505297	0.422549	0.499506	0.270841	8.75	0.25	0.181449	4	10.75	2	8
15324	0.0988172	-0.0435751	0.812498	0.377835	108.25	1	1	8	122	13.75	40
15540	-0.233567	-0.223579	0.372596	0.315299	-22.6667	0.375	0.17753	6	18	40.6667	11
15720	0.0571487	-0.176091	0.514962	0.425629	4.66667	0.6875	1	6	9.5	4.83333	11
15960	-0.897883	-0.6084	1.01771	0.331226	-203.2	0.0625	0.0625	5	6	209.2	6
16260	0.185646	0	1.26644	0.50051	38.6667	1	1	3	47	8.33333	16
16289	-0.36212	0.124939	0.888278	0.43256	-38.3333	1	1	3	4	42.3333	12
16616	0.043402	0.0421604	0.489032	0.940387	-0.333333	1	0.787406	6	8.5	8.83333	6
16852	0.102982	0.176091	0.661961	0.566037	3.2	1	0.68447	5	8	4.8	11
17014	0.153138	0.30103	0.361249	0.267224	6.6	0.625	0.269294	5	12	5.4	9
17104	0.06804	0	0.207512	0.579916	1	1	1	3	4.66667	3.66667	17
17410	-0.157882	-0.238561	0.857661	0.810478	5.33333	0.375	0.589639	6	19.6667	14.3333	23
17747	0.334998	0	0.754077	0.368852	13.6	1	0.583882	5	17.2	3.6	17
18060	0.336658	-0.238561	1.52195	0.400258	457.5	1	1	4	469.25	11.75	17
18555	-0.054371	-0.150515	0.354728	0.897002	1.25	1	1	4	14.75	13.5	7
18568	0.13679	0.150515	0.783067	0.620808	7	1	0.789268	4	14	7	8
18744	-0.0352183	0.0791812	0.969101	0.957785	0.8	1	0.89225	5	13.6	12.8	11
18747	0.309794	0.334503	0.671181	0.614293	-12.5	0.625	0.875	4	17.5	30	6
18788	0.0431387	0	0.538649	0.508674	-36.6667	1	1	3	30.3333	67	7
18877	0.26816	0.653213	1.03397	0.77722	5.66667	1	0.75	3	18.6667	13	49
18898	-0.029647	0.124939	0.684432	0.715732	2.66667	1	1	3	17.6667	15	2
19170	0.706158	0.30103	1.29941	0.443266	92.3333	1	0.75	3	101	8.66667	21
19488	-0.0950528	-0.127636	0.356231	0.748707	-0.75	1	1	4	4.5	5.25	9
19524	0.521076	0.238561	0.923655	0.356151	75	0.375	0.136217	6	77.6667	2.66667	17
19684	-0.693312	-0.202714	1.34846	0.318304	-267.25	1	0.422678	4	26.25	293.5	11
19999	0.0571932	0	0.62287	0.565368	4.2	1	1	5	9.4	5.2	8
20134	-0.00396319	-0.219666	0.760893	0.771664	-8.75	1	0.789268	4	22	30.75	11
20148	-0.0495919	-0.0880456	0.603235	0.89252	0.75	1	1	4	7	6.25	8
20233	0.271383	0.30103	0.433412	0.407362	12	1	0.5	3	16.6667	4.66667	6
20268	0.45477	0	1.11794	0.374092	561.4	1	1	5	565.6	4.2	52
20755	0.22487	0	0.667381	0.435196	30.3333	1	1	3	36	5.66667	10
21137	0.0295015	0.09691	0.639435	0.538192	-7.55556	0.726562	0.523478	9	6.88889	14.4444	21
21614	0.219382	0	0.490553	0.373901	9.2	1	1	5	12	2.8	9
21624	-0.0832294	-0.330993	0.993518	0.801493	4.66667	1	1	3	16.6667	12	5
21707	0.206803	0.19897	0.640458	0.39163	4.16667	0.6875	0.5625	6	8.16667	4	13
21724	0.00417822	0.00689414	0.505115	0.636426	-2.5	1	1	6	22	24.5	16
22225	0.0234227	0	0.732921	0.73725	3.6	1	1	5	11.2	7.6	8
22444	0.25366	0.150515	0.996161	0.556155	32.5	1	0.789268	4	48.75	16.25	16
22468	-0.440312	-0.30103	0.396803	0.206743	-22.6	0.125	0.100348	5	19	41.6	17
23403	-0.789086	0	1.14484	0.283618	-248.4	1	0.422678	5	3.6	252	90
23426	-0.229226	-0.30103	0.379803	0.215523	-2.2	0.625	0.269294	5	2.4	4.6	13
23586	-0.658004	-0.572246	0.69514	0.191323	-200.25	0.25	0.181449	4	18	218.25	4
23707	0.397068	0.110924	0.743491	0.385059	22.75	1	0.422678	4	26.5	3.75	17
23868	-0.475276	-0.333215	0.65226	0.0936782	-20.4	0.375	0.125	5	6.8	27.2	12
24034	0.307331	0.370181	1.35292	0.780341	32	0.625	0.625	4	86.75	54.75	17
24197	0.117621	0	0.532375	0.46338	-36.3333	1	1	3	36	72.3333	12
24368	0.480088	0.183988	0.790331	0.353509	73	0.25	0.173568	6	75.6667	2.66667	22
24794	0.428412	0.330993	0.195259	0.178892	8.33333	0.25	0.25	3	14.3333	6	9
24862	0.540392	0	1.29598	0.431077	68	1	1	3	71	3	17
24904	-0.331465	-0.243038	1.19106	0.453364	-34	1	0.75	3	8	42	10
25088	-0.15178	-0.176091	0.259171	0.646897	2.33333	1	1	3	16.6667	14.3333	6
25350	0.0797364	0	1.10199	0.408734	54.2	1	1	5	62.6	8.4	12
25433	0.0588851	0	1.10328	0.995606	-0.2	1	1	5	28.6	28.8	10
25494	0.0775242	0.30103	0.890161	0.708311	-15.3333	1	1	3	19.6667	35	10
25552	-0.794617	-0.500602	1.42826	0.52939	-183.667	1	0.75	3	67	250.667	7
25563	0.343575	0.363499	0.906162	0.244954	49.5	0.375	0.278517	6	59.1667	9.66667	78
25710	0.0752575	0.0228787	0.462822	0.6057	1.25	1	0.875	4	4.5	3.25	8
25728	0.293605	-0.176091	1.01176	0.465522	17	1	1	3	20.3333	3.33333	8
25904	-0.801447	-0.845098	0.981692	0.358041	-260.4	0.375	0.1875	5	3.8	264.2	11
25916	-0.565169	-0.69897	1.00401	0.332627	-53.6	0.375	0.3125	5	5.2	58.8	13
26144	1.64457	2.38798	1.58555	0.265558	944.333	1	0.5	3	947.667	3.33333	47
26447	0.260742	0.252575	0.788898	0.434942	8.25	1	0.625	4	16.5	8.25	8
26461	-0.256886	-0.176091	0.490482	0.431141	-4.6	1	0.498225	5	7.2	11.8	12
26527	-0.200687	-0.30103	0.337969	0.370059	-1.66667	1	0.5	3	2.33333	4	15
26530	0.663721	0.821726	1.06684	0.337369	83.75	0.625	0.25	4	89.75	6	37
26681	0.00417028	0.124939	0.791266	0.544396	8	1	0.905364	9	17.1111	9.11111	16
26735	3.46945e-18	0.0880456	0.684768	0.87805	-0.875	1	0.932284	8	6.75	7.625	30
26936	-0.170812	-0.30103	0.297818	0.50833	-4	0.375	0.409847	5	8.4	12.4	7
27046	0.181453	0	0.857171	0.393126	116.6	1	0.855132	5	128.8	12.2	31
27059	0.365637	0.39794	0.350603	0.343393	7.66667	0.5	0.371093	3	10.6667	3	6
27384	-0.0372767	-0.129139	0.489311	0.277667	-2.57143	0.774414	0.455083	14	6.5	9.07143	17
27630	0.234243	0.30103	0.962258	0.791674	4	1	0.75	3	13.6667	9.66667	8
27703	-0.750275	-1.04139	0.691195	0.117932	-21.8	0.375	0.125	5	6	27.8	10
27877	0.427767	0.477121	0.40535	0.282419	11.6667	0.5	0.371093	3	15.6667	4	7
27964	0.0412016	-0.212984	1.0099	0.352121	96.6667	0.34375	0.83836	12	104.583	7.91667	7
28086	0.197609	0.358002	0.844702	0.753456	2.83333	1	0.787406	6	15.5	12.6667	8
28093	-0.500188	-0.382958	0.805027	0.441854	-18.3333	0.21875	0.3125	6	9.33333	27.6667	11
28144	1.24732	1.60611	1.50247	0.136994	727	0.375	0.1875	5	733.8	6.8	56
28311	-0.0642329	-0.395558	1.43463	0.429742	112.833	1	1	6	152.5	39.6667	30
28657	-1.01181	-0.39794	1.1482	0.417316	-218	0.25	0.173568	3	2.66667	220.667	27
28708	-0.13072	0.349485	0.993763	0.456806	-27	0.625	0.853923	4	7.25	34.25	7
28812	-0.943074	-0.642215	1.43389	0.283064	-556.167	0.375	0.280713	6	7.16667	563.333	11
28851	-0.03402	-0.150515	0.813686	0.487147	20	1	1	6	29.8333	9.83333	10
28854	-0.350377	-0.609257	1.02399	0.901288	12.3	0.34375	0.193359	10	102.5	90.2	35
28881	-0.484028	-0.30103	1.21325	0.376108	-147	1	0.89225	5	4.2	151.2	76
28887	-0.210117	-0.342423	0.964939	0.383769	-41.2857	1	0.611453	7	9.28571	50.5714	16
29095	-0.479491	-0.477121	0.73304	0.295571	-12.6667	0.726562	0.441209	9	10.2222	22.8889	18
29144	0.644946	0.701846	0.584766	0.157428	16.5	0.25	0.181449	4	19	2.5	11
29200	-0.447474	-0.564271	0.872083	0.413528	-12	1	0.5	3	4.66667	16.6667	11
29353	-0.795652	-0.679893	0.343085	0.0549395	-22.75	0.125	0.125	4	5	27.75	6
29402	0.169878	0.150515	0.445348	0.313941	2.125	0.6875	0.401678	8	5.125	3	9
29422	0.35322	0.224546	0.78713	0.325311	12.75	1	0.625	4	16.5	3.75	11
29474	-0.0964943	-0.179608	0.350473	0.826169	-2.66667	1	0.75	3	25.3333	28	10
29555	-0.394205	-0.0865634	0.713576	0.235249	-19.5	1	0.422678	4	15.5	35	11
29585	-0.493278	-0.156156	1.29663	0.40392	-161.5	0.625	0.625	4	13.25	174.75	8
29614	-0.143508	-0.0880456	0.560359	0.649805	-2	1	0.789268	4	4	6	18
29640	-0.402496	-0.30103	0.887012	0.407856	-47.5	0.21875	0.293177	6	8.83333	56.3333	5
29705	0.68873	0.605427	0.659781	0.235029	23.25	0.25	0.181449	4	26	2.75	11
29711	0.13072	-0.0880456	1.14403	0.507081	30.75	1	1	4	42	11.25	10
29734	0.864659	0.69897	1.1506	0.366662	119.75	0.625	0.375	4	123.25	3.5	31
29736	-0.740423	-0.544068	1.02884	0.411876	-71.6667	1	0.5	3	2.66667	74.3333	13
29750	0.0241577	-0.30103	0.636793	0.861029	1.2	0.625	0.855132	5	8.6	7.4	10
29774	-0.204786	-0.176091	0.56609	0.203405	-8.28571	0.6875	0.461838	7	4	12.2857	13

### Sheet: Next Strain masking RoHO stats
Supplementary Table S4: Metrics associated with Ratio of Homoplasic Offspring (RoHO) scores for 199 homoplasies. The 199 homoplasies were selected from the 411 homoplasies detected in the NextStrain masked dataset based on phylogenetics parameters (see Methods).
Position	Mean log10(RoHO)	Median log10(RoHO)	Standard deviation log10(RoHO)	Paired t-test p-value	Mean of the differences	Sign test p-value	Wilcoxon test p-value	No. Replicates	Mean No of homoplasic tips	Mean No of non-homoplasic tips	No of originating countries
222	0.386121	0.425969	0.367819	0.309054	9	0.5	0.371093	3	12.3333	3.33333	6
241	-0.49194	-0.451545	1.90074	0.232254	-301.3	1	0.406941	10	100.5	401.8	91
313	0.0447208	0	0.250722	0.799485	0.222222	1	1	9	5	4.77778	39
823	0.0103482	0.0880456	0.612317	0.586031	3	1	0.712702	4	9	6	8
1059	-0.477972	-0.19897	1.04155	0.352586	-189.667	1	0.498225	6	5.66667	195.333	64
1101	-0.434142	-0.221849	1.01286	0.396617	-56.8	0.625	0.583882	5	10	66.8	7
1170	0.404839	0.326606	0.51934	0.332029	9.5	0.625	0.269294	4	12.25	2.75	6
1190	-0.297631	-0.260913	0.245563	0.121393	-5	0.125	0.100348	5	5	10	8
1191	-0.105502	-0.127636	0.613516	0.624791	-1.66667	1	0.68447	6	6.33333	8	10
1218	-0.573892	-0.772034	0.789599	0.274797	-23.5	0.625	0.25	4	4	27.5	12
1302	0.186768	0	0.60327	0.435062	30.6667	1	1	3	37.6667	7	9
1437	-0.209037	-0.176091	0.227307	0.414796	-24.6667	0.5	0.371093	3	15	39.6667	7
1441	-0.212675	-0.18679	0.249188	0.272655	-4.75	0.5	0.371093	4	4.25	9	3
1457	0.306862	0.367977	0.393547	0.198644	6	0.625	0.201243	5	9.6	3.6	9
1593	-0.333333	-0.39794	0.306186	0.269703	-4	0.5	0.371093	3	2.33333	6.33333	9
1684	-0.540343	-0.812913	0.526845	0.221568	-7.66667	1	0.5	3	3.66667	11.3333	10
1820	-0.179852	-0.0395906	0.706766	0.341144	-93	0.6875	0.529368	8	9.875	102.875	13
1912	-0.415636	-0.502399	0.700639	0.170594	-45.125	0.453125	0.108319	8	7	52.125	15
2508	-0.274477	-0.221849	0.311813	0.132816	-4.4	0.25	0.181449	5	3.6	8	5
2836	-0.0147804	-0.150515	0.698464	0.459429	18.75	1	1	4	25.5	6.75	4
3037	0.205824	0.150515	1.24817	0.785904	45.1667	0.753906	0.307749	12	143.5	98.3333	91
3411	0.0673682	-0.176091	1.16262	0.805599	5.33333	1	1	3	16	10.6667	6
3737	0.320361	-0.09691	1.13228	0.468196	24	1	1	3	28.6667	4.66667	4
3787	0.268237	0.176091	0.491845	0.287952	8.4	0.625	0.36131	5	11.6	3.2	8
3871	0.286836	0.150515	0.528469	0.387655	40.75	1	0.422678	4	46.75	6	4
4084	-0.64811	-0.477121	1.07625	0.33547	-93	1	0.343028	5	3.2	96.2	7
4113	-0.0649093	0.0880456	0.436658	0.759459	1.25	1	0.789268	4	9	7.75	9
4510	-0.540302	-0.477121	0.43794	0.313955	-87.125	0.015625	0.0222541	8	8.125	95.25	7
4540	0.255381	-0.30103	1.19895	0.450702	66.3333	1	1	3	73	6.66667	10
4582	-0.244577	-0.39794	0.487372	0.402562	-3.66667	1	0.5	3	3	6.66667	7
5183	0.10935	0.212984	0.857073	0.602911	-11.25	0.625	0.875	4	9.25	20.5	5
5512	-0.151685	-0.30103	0.440754	0.848726	1.4	0.375	0.625	5	12.8	11.4	8
5700	-0.32291	-0.54276	0.433163	0.412992	-160.333	1	0.5	3	65.3333	225.667	3
6026	0.191074	0	0.977554	0.726407	-15.8	1	1	5	24.6	40.4	12
6027	-0.0970901	-0.0791812	0.759415	0.853353	-2	1	0.75	3	8.66667	10.6667	7
6040	0.491038	0.66111	1.22378	0.357993	32	0.625	0.375	4	40.5	8.5	11
6402	-0.266144	-0.176091	0.333308	0.392512	-2	0.125	0.232508	7	5.71429	7.71429	9
6723	0.26999	0.0880456	0.463057	0.209214	7.83333	0.625	0.36131	6	11.3333	3.5	6
6990	0.0330254	-0.329059	0.965384	0.837736	6.66667	1	1	3	33	26.3333	8
7420	-0.127349	-0.30103	0.649535	0.923069	-1.125	0.726562	0.833434	8	16.375	17.5	11
7600	0.10683	-0.0624694	0.433891	0.48305	1.66667	1	0.786457	6	5	3.33333	9
7765	-0.042092	0	0.652008	0.838981	-1.2	1	1	5	5.8	7	16
7798	-0.285823	-0.176091	0.569136	0.559159	-4.6	1	0.625	5	11	15.6	11
7834	0.188657	-0.30103	1.13315	0.67925	11.6667	1	1	3	23.3333	11.6667	9
7851	0.101195	-0.0880456	0.719153	0.487195	7.75	1	1	4	11.5	3.75	7
8371	0.427767	0.176091	0.761552	0.422719	30.3333	1	0.586214	3	33.6667	3.33333	25
8653	-0.0813109	-0.176091	0.268618	0.416822	-31	1	0.5	3	36	67	20
8782	1.35848	1.29553	1.46169	0.309361	541.75	0.625	0.25	4	544.25	2.5	56
8917	0.343316	0.419075	0.534987	0.270945	14.25	0.625	0.375	4	21.75	7.5	7
8950	-0.694851	0.0155122	1.81094	0.424489	-939.667	1	1	3	23.6667	963.333	9
9223	-0.230714	-0.47317	0.716998	0.390472	-163.5	0.625	0.625	4	53.75	217.25	23
9246	0.0175229	0.0791812	0.9056	0.845152	-2.6	1	0.89225	5	10.6	13.2	11
9430	-0.150165	0	0.530218	0.321481	-8.57143	1	0.498225	7	4	12.5714	12
9438	0.127759	0.243038	0.503228	0.3258	4.71429	1	0.495086	7	8.57143	3.85714	10
9474	-0.230892	-0.30103	0.723175	0.487457	-6.66667	0.375	0.416366	6	5.5	12.1667	14
9479	0.128691	0	0.394207	0.366342	3.4	1	0.422678	5	6.8	3.4	16
9491	-0.387215	-0.124939	0.680607	0.260674	-15.2	0.625	0.36131	5	4.4	19.6	15
9724	-0.299848	-0.432651	1.34955	0.553457	-35.25	0.625	0.625	4	16.75	52	4
9857	-0.223572	0	0.482171	0.338002	-45.2857	1	0.587937	7	8.14286	53.4286	7
9924	-0.542198	-0.411954	0.748086	0.27104	-18.25	1	0.422678	4	2.75	21	6
9967	-0.245604	-0.242545	0.65959	0.354704	-5.75	0.625	0.375	4	5.5	11.25	8
10323	0.0460469	0.150515	0.884301	0.751762	-3.5	1	0.972083	14	13.6429	17.1429	20
10369	0.0205467	-0.238561	0.803577	0.618796	4.25	1	1	4	9	4.75	11
10507	0.171656	0.115984	1.00578	0.969095	1.66667	1	1	3	47	45.3333	13
10582	-0.939138	-0.815468	1.5234	0.392486	-319.75	0.625	0.625	4	19.5	339.25	17
10626	-0.180948	0	0.60031	0.526704	-8	1	1	4	6.25	14.25	11
11074	-0.159102	-0.176091	0.31522	0.40909	-2.45455	0.34375	0.23959	11	5.90909	8.36364	20
11083	-0.219723	-0.20412	0.699847	0.820664	2.80597	0.000535436	0.00275941	67	22.8806	20.0746	77
11195	0.586067	0.471004	0.590707	0.347225	26.25	0.25	0.181449	4	28.75	2.5	10
11417	-0.557198	-0.264914	0.705679	0.270425	-48.1667	0.0625	0.0590582	6	7.33333	55.5	15
11916	0.207096	-0.0880456	1.05399	0.372295	96.1667	0.625	0.853923	6	100	3.83333	17
12400	-0.835207	-0.653213	1.13016	0.184349	-217.4	0.375	0.1875	5	7.2	224.6	12
12781	0.129905	0.455932	0.835584	0.982967	-0.333333	1	1	3	14	14.3333	11
12880	-0.403224	-0.0880456	0.959962	0.487816	-52.5	1	0.789268	4	20	72.5	10
13458	-0.390889	-0.60206	1.85663	0.48122	-203	1	0.75	3	26.6667	229.667	9
13536	0.708106	0.30103	1.49779	0.426421	153.667	1	0.75	3	157.333	3.66667	34
13665	-0.355683	-0.437531	1.09609	0.880112	6.25	0.625	0.875	4	31.5	25.25	7
13730	0.657716	0.588272	1.4261	0.390482	275.667	1	0.5	3	294.667	19	28
14184	-0.0766063	-0.176091	0.19897	0.76082	-0.25	0.625	0.850107	4	2.75	3	12
14408	-0.207161	0.0569717	1.3326	0.209262	-235.667	0.507812	1	12	20.3333	256	91
14724	-0.747204	-0.334503	0.990973	0.377754	-169	0.125	0.125	4	10.5	179.5	10
14786	0.439053	0.541033	0.497522	0.221123	46.25	0.625	0.269294	4	57.5	11.25	18
14805	0.083273	0.387047	2.28537	0.556883	512.25	1	0.875	4	820.5	308.25	51
14877	-0.100286	-0.10206	0.672701	0.874443	-1	1	0.875	4	7	8	8
14937	0.131545	0.30103	0.286209	0.650436	-2.2	0.625	0.855132	5	7.6	9.8	7
15277	0.341994	0.334503	0.558092	0.323484	7.75	0.625	0.375	4	10.75	3	8
15324	0.384759	0.255273	0.728266	0.348604	132.857	0.375	0.136217	7	137.429	4.57143	40
15380	0.05103	0	1.04527	0.788204	4.5	1	1	4	14.25	9.75	14
15540	0.13428	0.110924	0.680542	0.433362	19.25	1	0.875	4	26	6.75	11
15720	-0.000779009	-0.30103	0.454352	0.599544	3.8	1	0.8125	5	10.4	6.6	11
15960	-0.132208	-0.124939	0.479173	0.486629	-3.8	0.625	0.583882	5	4.8	8.6	6
16260	0.431978	0.458227	0.333018	0.344785	34.25	0.25	0.181449	4	42	7.75	16
16289	-0.21283	0.124939	0.670711	0.491145	-7.66667	1	1	3	4	11.6667	12
16376	0.117394	0.352183	1.71109	0.979185	1.66667	1	1	3	37	35.3333	5
16616	-0.46625	-0.477121	0.383086	0.192791	-34	0.125	0.100348	5	8.4	42.4	6
16852	0.0170508	0.176091	0.275466	0.691393	0.666667	1	0.75	3	4.66667	4	11
16887	0.0631183	0.0880456	0.465151	0.978055	-0.0714286	0.774414	0.637092	14	7.35714	7.42857	18
17014	0.44044	0.318411	0.480594	0.26249	11.75	0.25	0.181449	4	15.25	3.5	9
17104	-0.0476981	-0.09691	0.523597	0.516694	7	1	1	5	16.2	9.2	17
17410	-0.320195	0	0.540212	0.289766	-6.75	1	0.418492	8	16.25	23	23
17747	0.707088	0.736483	0.921261	0.255966	66.5	1	0.422678	4	70	3.5	17
18060	0.306927	-0.190106	1.63446	0.418541	442.5	1	1	4	473.25	30.75	17
18555	0.0891368	-0.150515	0.626123	0.748911	4	1	1	4	14.75	10.75	7
18568	0.401373	0.124939	0.590314	0.409681	15	0.5	0.371093	3	18	3	8
18744	-0.220241	-0.343987	0.82649	0.607027	-5.83333	0.6875	0.4375	6	11.5	17.3333	11
18747	-0.0224703	-0.283501	0.771912	0.480163	-17.25	0.625	0.625	4	17.5	34.75	6
18788	0.134664	0	0.461486	0.634027	4.2	1	0.789268	5	22	17.8	7
18877	-1.033	-0.90309	0.804822	0.321935	-61.6667	0.25	0.25	3	2.66667	64.3333	49
18898	0.281371	0.279841	0.282139	0.243849	9	0.5	0.371093	3	17.6667	8.66667	2
19170	0.566151	0.223579	1.09729	0.406939	69.75	0.625	0.580712	4	77.5	7.75	21
19488	-0.030522	-0.255273	0.902186	0.701843	5.4	1	1	5	15	9.6	9
19524	0.168611	0	1.09461	0.312519	69.4286	1	0.833935	7	78	8.57143	17
19684	-0.690974	-0.19897	1.34809	0.31989	-265.25	1	0.422678	4	26.25	291.5	11
19839	0.327855	0.368767	1.5239	0.379727	192.25	1	0.625	4	216.75	24.5	30
19999	0.169242	0	0.389721	0.343098	4.42857	1	0.498225	7	7.57143	3.14286	8
20134	-0.125737	0.124939	1.34065	0.681272	-28.6667	1	1	3	29	57.6667	11
20148	-0.0584215	0.0871502	0.355565	0.455934	-3.6	1	0.8125	5	10	13.6	8
20268	0.0195207	-0.0880456	1.31543	0.380159	451.667	0.625	0.855132	6	470.5	18.8333	52
20578	-0.328711	-0.30103	0.168177	0.418218	-131	0.25	0.25	3	59.6667	190.667	10
20755	-0.418424	-0.30103	0.317734	0.267533	-4.33333	0.25	0.25	3	2	6.33333	10
21137	-0.21054	-0.0395906	0.531204	0.246311	-7.66667	1	0.752494	6	5	12.6667	21
21575	-0.189401	-0.138303	0.643478	0.0629384	-10.0513	0.310505	0.0849741	39	5.61538	15.6667	26
21614	0.163754	0	0.285538	0.53714	1	1	0.789268	5	6	5	9
21624	-0.553727	-1	1.17417	0.504621	-17	1	0.75	3	9.33333	26.3333	5
21707	0.273982	0.176091	0.65382	0.354829	5.2	0.625	0.36131	5	8.4	3.2	13
21724	0.417917	0.521485	0.61894	0.166453	18	0.375	0.17753	6	24.8333	6.83333	16
21772	0.107406	0.176091	0.378794	0.494541	5.33333	1	0.75	3	11.3333	6	8
22225	0.379628	0.287016	0.724189	0.380922	10.75	0.625	0.461451	4	13.5	2.75	8
22444	0.483865	0.5	1.20586	0.480288	39.25	1	0.875	4	55.25	16	16
22468	-0.243839	-0.298374	0.258117	0.26016	-20.4	0.25	0.181449	5	18.8	39.2	17
23185	-0.00869053	-0.0880456	0.4897	0.73205	-1.25	1	0.789268	4	5.25	6.5	7
23403	-1.35119	-1.72428	1.31874	0.0747338	-603.286	0.21875	0.0739374	7	3.14286	606.429	91
23426	-0.0607595	0	0.352071	0.649989	-0.75	1	1	4	2.5	3.25	13
23586	0.460756	0.282136	0.73412	0.328692	15.5	1	0.422678	4	18	2.5	4
23707	0.050895	-0.0140144	0.392176	0.749228	1.25	1	1	4	7	5.75	17
23868	-0.00327808	0.176091	0.489917	0.548707	-2.4	1	0.8125	5	6.8	9.2	12
24034	0.284705	0.30103	1.47649	0.551571	-170.4	0.375	0.625	5	73	243.4	17
24197	0.659241	0.69897	0.640302	0.373799	32.6667	0.5	0.371093	3	35.6667	3	12
24368	0.109012	0	1.07342	0.484211	42	1	0.833935	8	58	16	22
24794	0.0652784	0.0511525	0.229016	0.562312	-3.33333	1	1	3	14.3333	17.6667	9
24862	1.02026	1.03141	1.01474	0.32772	83.6667	0.5	0.371093	3	86.3333	2.66667	17
24904	-0.525184	-0.176091	0.915877	0.450516	-34	1	0.75	3	8	42	10
24933	-0.578406	-0.684247	0.321602	0.0128203	-11.4286	0.03125	0.0355223	7	3.14286	14.5714	5
25350	0.316505	0	0.901682	0.372188	58.4	1	0.422678	5	63	4.6	12
25429	0.307143	0.0791812	1.07317	0.382439	100.6	0.625	0.580712	5	105.8	5.2	20
25433	0.428324	0.397482	0.417731	0.178118	28	0.25	0.181449	4	35.5	7.5	10
25459	0.3727	0.69897	0.859403	0.379444	8.33333	1	0.5	3	12.6667	4.33333	7
25494	0.295262	0.477121	1.11857	0.744641	-13.6667	1	1	3	19.6667	33.3333	10
25563	0.345435	0.212984	1.35705	0.605538	-82.375	0.375	0.589639	8	62.25	144.625	78
25710	0.299662	0.176091	0.337742	0.162498	3.8	0.25	0.181449	5	6.4	2.6	8
25714	0.104782	0.150515	0.696536	0.481277	11.75	1	0.789268	4	17.75	6	8
25904	-0.234698	0.0880456	0.922106	0.351467	-158	1	1	8	5.125	163.125	11
25916	-0.55711	-0.221849	0.899332	0.341962	-119.6	0.125	0.100348	5	8.6	128.2	13
26144	0.374674	-0.176091	2.15827	0.434144	927.667	1	1	3	949.333	21.6667	47
26447	0.176631	0.238561	0.338085	0.514777	3	0.6875	0.5625	6	14.6667	11.6667	8
26461	-0.244152	0	0.540921	0.470994	-4	1	0.583882	5	8.2	12.2	12
26527	-0.405812	-0.326606	0.561111	0.316369	-7.5	0.625	0.269294	4	2.25	9.75	15
26530	0.226274	-0.39794	1.4232	0.444155	113.333	1	1	3	120.667	7.33333	38
26681	0.0155036	-0.243038	0.706891	0.524103	8.22222	0.507812	0.284624	9	16.8889	8.66667	16
26735	0.0312347	0.150515	0.367415	1	0	1	1	4	3.25	3.25	30
26936	-0.0687479	-0.30103	0.474481	0.699601	-4.66667	1	0.75	3	12.3333	17	7
27046	0.523352	0.544068	0.689319	0.419772	200	1	0.5	3	216	16	31
27384	-0.196106	0	0.675545	0.192703	-6.85714	0.753906	0.261883	14	8.64286	15.5	17
27630	-0.429975	-0.392071	0.242279	0.125521	-18.75	0.125	0.125	4	11	29.75	8
27679	0.156334	-0.176091	1.13772	0.631001	11.3333	1	1	3	20	8.66667	8
27703	-0.165861	0	0.442614	0.741734	-1.2	1	0.855132	5	6.2	7.4	10
27877	0.342676	0.477121	0.761529	0.416546	10.3333	1	0.5	3	15.6667	5.33333	7
27964	-0.267683	-0.30103	0.454598	0.699752	-1.4	0.0703125	0.182355	10	5.3	6.7	7
28086	0.340068	0.564271	0.796076	0.319294	9.66667	1	0.5	3	14.6667	5	8
28093	-0.671994	-0.755942	0.271615	0.0353301	-9.5	0.125	0.0975125	4	2.25	11.75	11
28144	1.36941	2.20817	1.5921	0.136451	728.2	0.625	0.201243	5	733	4.8	56
28253	-0.480856	-0.477121	0.46765	0.0949371	-8.77778	0.0390625	0.0575841	9	5.44444	14.2222	21
28311	0.426942	0.189664	1.16989	0.352227	159.6	0.625	0.36131	5	183	23.4	30
28657	-0.814421	-0.39794	0.806749	0.409489	-74.3333	0.25	0.25	3	2.66667	77	27
28708	-0.150659	0.124939	0.693132	0.315136	-8	0.6875	1	7	6.14286	14.1429	7
28812	-0.55281	-0.753328	0.423026	0.129531	-12.6	0.125	0.100348	5	2.8	15.4	11
28851	-0.111501	-0.0880456	0.190149	0.41858	-0.833333	0.625	0.580712	6	3.83333	4.66667	10
28854	-0.376084	-0.54216	1.28705	0.994206	0.8	0.109375	0.307749	10	88.8	88	35
28881	-0.595759	0.09691	1.42653	0.426027	-340.667	1	1	3	6.66667	347.333	76
28887	-0.412045	-0.60206	0.921952	0.306195	-91.6667	1	0.300781	9	8.88889	100.556	16
29095	-0.102498	-0.0255763	0.945709	0.702931	-5.5	1	1	8	11.25	16.75	18
29144	0.472643	0.588046	0.902448	0.394796	12	1	0.422678	4	19	7	11
29200	-0.161265	-0.477121	0.697687	0.712131	-5	1	0.8125	5	11.4	16.4	11
29353	-0.361748	-0.391207	0.735605	0.791395	-4.2	0.625	0.855132	5	17	21.2	6
29402	-0.454575	-0.124939	0.876756	0.362873	-48.6	0.375	0.3125	5	4	52.6	9
29422	-0.68336	-0.39794	0.743426	0.399397	-34	0.25	0.25	3	2.66667	36.6667	11
29553	0.303269	0.422549	0.565855	0.245745	4.75	0.625	0.25	4	8.75	4	4
29585	0.25296	0.176091	0.398453	0.534364	6.33333	1	0.75	3	17	10.6667	8
29614	0.0305543	0.0791812	0.48592	0.489586	3.28571	1	0.798432	7	8.57143	5.28571	17
29640	0.11928	0.150515	0.342526	0.283815	6.5	1	0.422678	4	14.5	8	5
29705	0.462315	0.39794	0.323255	0.324618	8.66667	0.25	0.25	3	11.3333	2.66667	11
29708	0.59978	0.30103	0.792573	0.394987	21.3333	0.5	0.371093	3	23.6667	2.33333	14
29711	-0.359727	-0.176091	0.598018	0.444208	-9.33333	1	0.75	3	4.33333	13.6667	10
29734	0.186889	-0.09691	0.806484	0.640092	5	1	1	3	11	6	31
29736	-0.805229	-0.69897	0.661659	0.272137	-49.2	0.0625	0.0625	5	3.8	53	13
29750	0.167252	-0.0880456	0.664165	0.481427	5.5	1	1	4	8.75	3.25	10
29774	-0.394081	-0.0624694	1.01531	0.359224	-108.833	1	0.587937	6	4.33333	113.167	13
29827	0.251125	0.247425	0.386132	0.222766	6.33333	0.375	0.17753	6	10.1667	3.83333	5
29830	-0.229964	0	0.742522	0.412359	-8.28571	1	0.674987	7	6.57143	14.8571	5
